# Age-Stratified Meta-Transcriptomic Analysis Reveals Early and Core Dysregulated Pathways in Parkinson’s Disease

**DOI:** 10.64898/2026.07.14.738591

**Authors:** Prakashini Saroj Nilgirwar, Sahil Jain, Bhakti Badhe, Rituja Shinde, Manoj Baranwal, Dimple Davray

**Affiliations:** Bioinformatics Research Centre, Dr. D.Y. Patil Biotechnology and Bioinformatics Institute, Dr. D.Y. Patil Vidyapeeth, Pune, Maharashtra, India; Bioinformatics Centre, Savitribai Phule Pune University, Pune, Maharashtra, India; Center of Excellence in Emerging Diseases, Department of Biotechnology, Jaypee Institute of Information Technology, Noida, Uttar Pradesh, India; Department of Biotechnology, Thapar Institute of Engineering and Technology, Patiala, 147004 Punjab, India; Medical Research Council Unit, The Gambia at London School of Hygiene and Tropical Medicine, The Gambia

**Keywords:** Parkinson’s disease, Age-stratified transcriptomics, Bulk RNA-seq meta-analysis, Early-onset Parkinson’s disease, Biomarker discovery, Neurodegeneration

## Abstract

Parkinson’s disease (PD) is strongly age-associated, yet how aging reshapes PD-related transcriptional changes remains unclear. We performed an age-stratified meta-analysis of 16 bulk RNA-seq datasets (646 samples: 314 PD, 332 controls) to distinguish early-onset (<60 years) from late-onset (≥60 years) signatures. In the full dataset, 131 significantly (padj<0.05, |log2FC|>1) differentially expressed genes (DEGs) were observed, spanning neuronal activity-dependent genes (NPAS4, PVALB, ARC, FOSB) and immune/stress-related transcripts (IL3RA, SLC25A6, HSPA1A/B). Age-specific analyses revealed 31 DEGs in <60, dominated by large-effect changes in uncharacterized lncRNA LINC02188, pseudogene loci (MUC20P1, RPS28P7), calcium-modulating gene CALML6, lipid□associated gene TLCD3B, and cytoskeletal regulators (TIAM2, KCTD8). In contrast, the ≥60 group showed 181 DEGs enriched for neuronal markers (NPAS4, PVALB) and immune–metabolic genes (FGA, NPC1L1, UPK1A, HSPA1A/B). GO/KEGG analyses indicated that the <60 signature centers on actin remodeling, filopodia, axonogenesis, and Rap1-mediated adhesion/signaling, consistent with early neurite and structural reorganization. The ≥60 signature was enriched for blood microparticles, chemokine activity, infection-related pathways, ER protein processing, and arachidonic/ether lipid and cytokine signaling, pointing to broad immune–metabolic and proteostasis dysregulation. Cross-age comparison showed that classical PD neuronal immediate-early gene changes are largely ≥60-driven, whereas early-onset PD involves novel lncRNA-calcium-lipid and cytoskeletal modules. These findings highlight LINC02188, TLCD3B and related cytoskeletal/lncRNA genes as novel early-onset PD-associated candidates, and NPC1L1, IL3RA and PVALB as age-amplified markers within the broader PD transcriptomic signature.
