## Supplementary Sheet S2 for "Age-Stratified Meta-Transcriptomic Analysis Reveals Early and Core Dysregulated Pathways in Parkinson’s Disease"

### Sheet: TableS1-b
Table S1-b: Summary of Parkinson’s disease–related GEO studies and sample characteristics, with finalized 16 bulk RNA-seq studies highlighted.
GEO accession	No. of control Samples	No. of PD samples	Total no. of samples	Sample source	Country	Status	Continent	Type
GSE205450	80	70	150	Brain	USA	2023	North America	Bulk RNA
GSE136666	8	8	16	Brain	Netherlands	2020	Europe	Bulk RNA
GSE114517	29	46	75	Brain	Israel	2020	Asia	Bulk RNA
GSE134390	0	20	20	Brain	Denmark	2020	Europe	Bulk RNA
GSE128177	24	12	36	Skeletal muscle	USA	2020	North America	Bulk RNA
GSE110716	8	8	16	Brain	Germany	2018	Europe	Bulk RNA
GSE169755	6	6	12	Brain	Switzerland	2021	Europe	Bulk RNA
GSE106608	9	7	16	Brain	New Zealand	2021	Oceania/Australia	Bulk RNA
GSE165082	14	12	26	Blood	USA	2021	North America	Bulk RNA
GSE135743	47	12	59	Appendix	USA	2021	North America	Bulk RNA
GSE133101	26	43	69	Brain	Israel	2020	Asia	Bulk RNA
GSE140089	24	17	41	Skeletal muscle	USA	2020	North America	Bulk RNA
GSE184956	4	9	13	Blood	Russia	2021	Asia	Bulk RNA
GSE160299	4	4	8	Blood	China	2023	Asia	Bulk RNA
GSE168496	8	8	16	Brain	Luxembourg	2023	Europe	Bulk RNA
GSE208347	8	8	16	Blood	Russia	2022	Asia	Bulk RNA
GSE88888	10	10	20	Blood	USA	2018	North America	Bulk RNA
GSE68719	44	29	73	Brain	USA	2016	North America	Bulk RNA
GSE42608	4	9	13	Blood	United Kingdom	2014	Europe	Bulk RNA
GSE167529	18	24	42	Skin	Spain	2022	Europe	Bulk RNA
GSE82340	8	14	22	Skin	Spain	2021	Europe	Bulk RNA
GSE207088	3	3	6	Brain	Luxembourg	2023	Europe	Bulk RNA
GSE145814	17	13	30	Colonic biopsy	Germany	2021	Europe	miRNA-Seq
GSE180193	105	61	166	Blood	Italy	2022	Europe	miRNA-Seq
GSE72962	33	29	62	Brain	USA	2016	North America	miRNA-Seq
GSE166070	60	109	169	Blood	China	2024	Asia	miRNA-Seq
GSE97285	14	14	28	Brain	USA	2017	North America	ncRNA-Seq
GSE243639	14	15	29	Brain	Belgiun	2024	Europe	ScRNA
GSE202210	6	6	12	Brain	USA	2022	North America	ScRNA
GSE184950	10	24	34	Brain	USA	2022	North America	ScRNA
GSE194245	12	16	28	Blood	China	2022	Asia	ScRNA
GSE157783	6	5	11	Brain	Germany	2020	Europe	ScRNA
GSE72267	59	20	79	Blood	Italy	2015	Europe	Microarray
GSE20163	17	9	26	Brain	USA	2011	North America	Microarray
GSE7621	25	9	34	Brain	USA	2007	North America	Microarray
GSE20141	18	8	26	Brain	USA	2010	North America	Microarray
GSE202665	59	30	89	Blood	Germany	2023	Europe	Microarray
GSE49126	50	20	70	Blood	France	2019	Europe	Microarray
GSE42966	15	6	21	Brain	Brazil	2018	South America	Microarray
GSE51922	14	4	18	Stem cells	Spain	2015	Europe	Microarray
GSE23676	27	6	33	Blood	United Kingdom	2012	Europe	Microarray
GSE19587	22	10	32	Brain	USA	2010	North America	Microarray
GSE8397	94	36	130	Brain	United Kingdom	2008	Europe	Microarray
GSE34287	39	20	59	Blood	USA	2012	North America	Microarray
GSE54536	10	4	14	blod	Russia	2014	Asia	Microarray
GSE18838	28	11	39	Blood	USA	2010	North America	Microarray
GSE202667	119	60	179	Blood	Germany	2023	Europe	Microarray
GSE173903	3	0	3	Blood	Luxembourg	2022	Europe	Microarray
GSE133347	10	5	15	Blood	China	2019	Asia	Microarray
GSE100054	19	9	28	Blood	Japan	2017	Asia	Microarray
GSE77668	48	24	72	Brain	USA	2016	North America	Microarray
GSE77666	24	12	36	Brain	USA	2017	North America	Microarray
GSE57475	142	49	191	Blood	USA	2015	North America	Microarray
GSE37591	11	3	14	Blood	United Kingdom	2015	Europe	Microarray
GSE49036	28	8	36	Brain	Netherlands	2015	Europe	Microarray
GSE43490	41	18	59	Brain	Brazil	2015	South America	Microarray
GSE54282	33	19	52	Brain	USA	2014	North America	Microarray
GSE38153	12	4	16	Stem cells	Japan	2012	Asia	Microarray
GSE34516	10	4	14	Brain	Spain	2012	Europe	Microarray
GSE22491	18	8	26	Blood	France	2012	Europe	Microarray
GSE23290	14	6	20	Brain	Spain	2011	Europe	Microarray
GSE28894	114	59	173	Brain	USA	2011	North America	Microarray
GSE20186	69	43	112	Brain	USA	2011	North America	Microarray
GSE24378	17	9	26	Brain	USA	2011	North America	Microarray
GSE20314	8	4	12	Brain	USA	2011	North America	Microarray
GSE20164	11	5	16	Brain	USA	2011	North America	Microarray
GSE20159	33	17	50	Brain	USA	2011	North America	Microarray
GSE20295	93	54	147	Brain	USA	2010	North America	Microarray
GSE20292	29	18	47	Brain	USA	2010	North America	Microarray
GSE20291	35	40	75	Brain	USA	2010	North America	Microarray
GSE20333	12	6	18	Brain	Israel	2010	Asia	Microarray
GSE20168	29	15	44	Brain	USA	2010	North America	Microarray
GSE20153	16	8	24	Blood	USA	2010	North America	Microarray
GSE20146	20	10	30	Brain	USA	2010	North America	Microarray
GSE6613	120	95	215	Blood	Denmark	2006	Europe	Microarray
GSE150696	42	12	54	Brain	Singapore	2021	Asia	Microarray
GSE99039	558	255	813	Blood	Israel	2017	Asia	Microarray
GSE77663	4	1	5	Stem cells	United Kingdom	2016	Europe	Microarray
GSE26927	118	1	119	Brain	United Kingdom	2011	Europe	Microarray
